# Thermodynamic, Electrochemical and Practical Constraints on Electromicrobial Formate Assimilation

**DOI:** 10.64898/2026.09.26.754500

**Authors:** Deniz Şinar, Razan Alharthi, Louis O. Anscombe, Shreya Singh, Farshid Salimijazi, Timothy J. Sheppard, David Specht, Buz Barstow

## Abstract

Electromicrobial production (EMP) technologies aim to combine renewable electricity, CO_2_, and engineered microbes to make energy-dense molecules at efficiencies exceeding photosynthesis. CO_2_ can be electrochemically reduced to formate, which is far easier to handle at the bench than H_2_ or an electrode, but formate carries only two electrons per carbon against the six in a biofuel. The remaining electrons must come from oxidizing additional formate, from H_2_ oxidation, or from extracellular electron uptake (EEU), and no rigorous comparison of these options coupled to the choice of carbon assimilation pathway currently exists. We calculate upper-limit efficiencies for butanol production by six carbon assimilation pathways, each paired with all three electron delivery mechanisms, using electrochemical parameters drawn from a survey of the recent literature. Electrical-to-butanol energy conversion efficiencies range from  to , corresponding to solar-to-fuel efficiencies of  to , so even the least efficient route exceeds the 8% theoretical ceiling of algal photosynthesis. The serine variant of the reductive glycine pathway reaches an electrical energy conversion efficiency of  when using H_2_ oxidation, within 1.9 points of the most efficient pathway, and is the only high-efficiency option that tolerates O_2_. This makes an EMP system that combines electron delivery by formate coupled with the serine variant of the reductive glycine pathway highly attractive, as it presents few barriers to rapid, iterative engineering in the lab, and a high theoretical ceiling. Drawing both carbon and electrons from formate costs 6.2 points against H_2_ at a state-of-the-art whole-cell voltage (2.2 V). However, this small penalty is amplified three-fold by any rise in the CO_2_-to-formate cell voltage, and reaches 13.5 points at the highest whole-cell voltages reported for scaled-up CO_2_-to-formate electrolyzers, where formate-only operation falls to  electrical-to-fuel and  solar-to-fuel efficiency, below the ceiling of photosynthesis, against  and  for H_2_ (only just above algal photosynthesis). Our choice between a formate-only system and one coupled to H_2_ oxidation or EEU therefore depends on our belief about the trajectory of CO_2_ reduction technology. If whole-cell voltages continue to fall at the rate of the past decade, formate alone is the right target, and the simplicity of its workflow is bought at low cost. However, if that improvement plateaus, the electron delivery mechanism must be swappable, and a system should be designed from the outset so that it can be. At the US Department of Energy SunShot target of 2¢ per kilowatt hour, the electricity to make a US gallon of butanol costs $1.40 for a formate-only system at the state of the art, rising to $5.45 at the highest scaled-up electrolyzer voltage reported, against $1.23 and $2.47 for formate and H_2_ systems.
