## Supplementary material for "Thermodynamic, Electrochemical and Practical Constraints on Electromicrobial Formate Assimilation": Dataset S1

### Sheet: Introduction
Pathway	Pathway	Python Script(s)
P1	Calvin-Benson-Bassham	P1a-CBB.py P1b-FDH-CBB.py
P2	Formolase, glyceraldehyde variant	P2a-Form-Glyc.py P2b-Form-Glyc-R.py
P3	Formolase, dihydroxyacetone variant	P3a-Form-DHA.py P3b-Form-DHA-R.py
P4	Reductive glycine pathway, glycine reductase variant	P4-rGly-Gly.py
P5	Reductive glycine pathway, serine variant	P5-rGly-Ser.py
P6	Wood-Ljungdahl pathway	P6-FDH-WL.py
B	Butanol

### Sheet: A. P1-CBB
P1-CBB
#	Reaction	EC Number	Reference	Notes
1	CO2 + D-Ribulose-1,5-bisphosphate + H2O → 2×D-Glycerate-3P + 2×H+	4.1.1.39	KEGG R00024
2	D-Glycerate-3P + ATP → D-Glycerate-1,3-bisphosphate + ADP	2.7.2.3	KEGG R01512
3	D-Glycerate-1,3-bisphosphate + NADPH + H+ → D-Glyceraldehyde-3P + HPO42- + NADP+	1.2.1.13 and 1.2.1.59	KEGG R01063
4	D-Glyceraldehyde-3P + Dihydroxyacetone-P → D-Fructose-1,6-bisphosphate	4.1.2.13	KEGG R01068
5	D-Fructose-1,6-bisphosphate + H2O → D-Fructose-6P + HPO42-	3.1.3.11	KEGG R00762
6	D-Fructose-6P + D-Glyceraldehyde-3P → D-Erythrose-4P + D-Xylulose-5P	2.2.1.1	KEGG R01067
7	D-Glyceraldehyde-3P → Dihydroxyacetone-P	5.3.1.1	KEGG R01015
8	D-Erythrose-4P + Dihydroxyacetone-P → Sedoheptulose-1,7-bisphosphate	4.1.2.13	KEGG R01829
9	D-Xylulose-5P → D-Ribulose-5P	5.1.3.1	KEGG R01529
10	Sedoheptulose-1,7-bisphosphate + H2O → Sedoheptulose-7P + HPO42-	3.1.3.11 and 3.1.3.37	KEGG R01845
11	Sedoheptulose-7P + D-Glyceraldehyde-3P → D-Ribose-5P + D-Xylulose-5P	2.2.1.1	KEGG R01641
12	D-Ribose-5P → D-Ribulose-5P	5.3.1.6	KEGG R01056
13	ATP + D-Ribulose-5P → ADP + D-Ribulose-1,5-bisphosphate + H+	2.7.1.19	KEGG R01523
14	D-Glycerate-3P → D-Glycerate-2P	5.4.2.11 and 5.4.2.12	KEGG R01518
15	D-Glycerate-2P → Phosphoenolpyruvate + H2O	4.2.1.11	KEGG R00658
16	ADP + Phosphoenolpyruvate + H+ → ATP + Pyruvate	2.7.1.40	KEGG R00200
17	Pyruvate + CoA + NAD+ → Acetyl-CoA + CO2 + NADH	1.2.1.104	KEGG R00209
18	NADH + NADP+ → NADPH + NAD+	1.6.1.1 and 1.6.1.3	KEGG R00112
19	HCO2- + NAD+ → CO2 + NADH	1.17.1.9	KEGG R00519

### Sheet: B. P2-Form-Glyc
P2-Form-Glyc
#	Reaction	EC Number	Reference	Notes
1	CO2 + NADH → HCO2- + NAD+	1.17.1.9	KEGG R00519
2	CoA + HCO2- + ATP → Formyl-CoA + AMP + HP2O73-	6.2.1.1 (non-native substrate)	[Siegel2015a, Bar-Even2016a]	Acetyl-CoA synthetase (ACS) acting on formate, a non-native substrate; EC 6.2.1.1 is defined for acetate.
3	Formyl-CoA + NADH + H+ → Formaldehyde + NAD+ + CoA	Engineered enzyme (AAD)	[Siegel2015a, Bar-Even2016a]	AAD: Acetylating Acetaldehyde Dehydrogenase
4	2×Formaldehyde → Glycolaldehyde	Designed enzyme (FLS)	[Siegel2015a]	FLS: Formolase
5	Glycolaldehyde + NAD+ + H2O → Glycolate + NADH + 2×H+	1.2.1.21	KEGG R01333
6	Glycolate + O2 → Glyoxylate + H2O2	1.1.3.15	KEGG R00475
7	2×Glyoxylate + H+ → Tartronate semialdehyde + CO2	4.1.1.47	KEGG R00013
8	Tartronate semialdehyde + NADH + H+ → D-Glycerate + NAD+	1.1.1.60	KEGG R01745
9	D-Glycerate + ATP → D-Glycerate-2P + ADP + H+	2.7.1.165	KEGG R08572
10	D-Glycerate-2P → Phosphoenolpyruvate + H2O	4.2.1.11	KEGG R00658
11	ADP + Phosphoenolpyruvate + H+ → ATP + Pyruvate	2.7.1.40	KEGG R00200
12	Pyruvate + CoA + NAD+ → Acetyl-CoA + CO2 + NADH	1.2.1.104	KEGG R00209
13	ATP + AMP → 2×ADP	2.7.4.3	KEGG R00127
14	2×H2O2 → 2×H2O + O2	1.11.1.6 and 1.11.1.21	KEGG R00009
15	NADH + NADP+ → NADPH + NAD+	1.6.1.1 and 1.6.1.3	KEGG R00112

### Sheet: C. P3-Form-DHA
P3-Form-DHA
#	Reaction	EC Number	Reference	Notes
1	CO2 + NADH → HCO2- + NAD+	1.17.1.9	KEGG R00519
2	CoA + HCO2- + ATP → Formyl-CoA + AMP + HP2O73-	6.2.1.1 (non-native substrate)	[Siegel2015a, Bar-Even2016a]	Acetyl-CoA synthetase (ACS) acting on formate, a non-native substrate; EC 6.2.1.1 is defined for acetate.
3	Formyl-CoA + NADH + H+ → Formaldehyde + NAD+ + CoA	Engineered enzyme (AAD)	[Siegel2015a, Bar-Even2016a]	AAD: Acetylating Acetaldehyde Dehydrogenase
4	3×Formaldehyde → Dihydroxyacetone	Designed enzyme (FLS)	[Siegel2015a]	FLS: Formolase
5	Dihydroxyacetone + ATP → Dihydroxyacetone-P + ADP + H+	2.7.1.29	KEGG R01011
6	Dihydroxyacetone-P → D-Glyceraldehyde-3P	5.3.1.1	KEGG R01015
7	D-Glyceraldehyde-3P + NADP+ + H2O → D-Glycerate-3P + NADPH + 2×H+	1.2.1.9 and 1.2.1.90	KEGG R01058
8	D-Glycerate-3P → D-Glycerate-2P	5.4.2.11 and 5.4.2.12	KEGG R01518
9	D-Glycerate-2P → Phosphoenolpyruvate + H2O	4.2.1.11	KEGG R00658
10	ADP + Phosphoenolpyruvate + H+ → ATP + Pyruvate	2.7.1.40	KEGG R00200
11	Pyruvate + CoA + NAD+ → Acetyl-CoA + CO2 + NADH	1.2.1.104	KEGG R00209
12	ATP + AMP → 2×ADP	2.7.4.3	KEGG R00127
13	NADH + NADP+ → NADPH + NAD+	1.6.1.1 and 1.6.1.3	KEGG R00112

### Sheet: D. P4-rGly-Gly
P4-rGly-Gly
#	Reaction	EC Number	Reference	Notes
1	THF + HCO2- + ATP → ADP + HPO42- + 10-Formyl-THF	6.3.4.3	KEGG R00943
2	10-Formyl-THF + H+ → 5,10-Methenyl-THF + H2O	3.5.4.9	KEGG R01655
3	5,10-Methenyl-THF + NADPH → 5,10-Methylene-THF + NADP+	1.5.1.5	KEGG R01220
4	5,10-Methylene-THF + NH4+ + CO2 + NADH → Glycine + THF + NAD+	1.4.1.27	KEGG R01221
5	Glycine + HPO42- + Thioredoxin + H+ → Acetyl-phosphate + Thioredoxin disulfide + NH4+ + H2O	1.21.4.2	KEGG R07226
6	ADP + Acetyl-phosphate → ATP + Acetate	2.7.2.1 and 2.7.2.15	KEGG R00315
7	ATP + Acetate + CoA → AMP + HP2O73- + Acetyl-CoA	6.2.1.1	KEGG R00235
8	ATP + AMP → 2×ADP	2.7.4.3	KEGG R00127
9	HCO2- + NAD+ → CO2 + NADH	1.17.1.9	KEGG R00519
10	NADH + NADP+ → NADPH + NAD+	1.6.1.1 and 1.6.1.3	KEGG R00112
11	Thioredoxin disulfide + NADPH + H+ → Thioredoxin + NADP+	1.8.1.9	KEGG R02016

### Sheet: E. P5-rGly-Ser
P5-rGly-Ser
#	Reaction	EC Number	Reference	Notes
1	THF + HCO2- + ATP → ADP + HPO42- + 10-Formyl-THF	6.3.4.3	KEGG R00943
2	10-Formyl-THF + H+ → 5,10-Methenyl-THF + H2O	3.5.4.9	KEGG R01655
3	5,10-Methenyl-THF + NADPH → 5,10-Methylene-THF + NADP+	1.5.1.5	KEGG R01220
4	5,10-Methylene-THF + NH4+ + CO2 + NADH → Glycine + THF + NAD+	1.4.1.27	KEGG R01221
5	5,10-Methylene-THF + Glycine + H2O → THF + L-Serine	2.1.2.1	KEGG R00945
6	L-Serine → Pyruvate + NH4+	4.3.1.17 and 4.3.1.19	KEGG R00220
7	Pyruvate + CoA + NAD+ → Acetyl-CoA + CO2 + NADH	1.2.1.104	KEGG R00209
8	NADH + NADP+ → NADPH + NAD+	1.6.1.1 and 1.6.1.3	KEGG R00112
9	HCO2- + NAD+ → CO2 + NADH	1.17.1.9	KEGG R00519

### Sheet: F. P6-FDH-WL
P6-FDH-WL
#	Reaction	EC Number	Reference	Notes
1	HCO2- + NAD+ → CO2 + NADH	1.17.1.9	KEGG R00519
2	THF + HCO2- + ATP → ADP + HPO42- + 10-Formyl-THF	6.3.4.3	KEGG R00943
3	10-Formyl-THF + H+ → 5,10-Methenyl-THF + H2O	3.5.4.9	KEGG R01655
4	5,10-Methenyl-THF + NADPH → 5,10-Methylene-THF + NADP+	1.5.1.5	KEGG R01220
5	5,10-Methylene-THF + NADH + H+ → 5-Methyl-THF + NAD+	1.5.1.54 and 1.5.1.20	KEGG R07168
6	CO2 + 2×Fd1red + 2×H+ → CO + H2O + 2×Fd1ox	1.2.7.4	KEGG R07157
7	5-Methyl-THF + CoA + CO → Acetyl-CoA + THF	2.3.1.169 and 2.1.1.258	KEGG R10243
8	NADH + NADP+ → NADPH + NAD+	1.6.1.1 and 1.6.1.3	KEGG R00112
9	2×Fd1ox + NADH → 2×Fd1red + H+ + NAD+	1.18.1.3 and 1.18.1.7	KEGG R05875

### Sheet: G. Butanol
#	Reaction	EC Number	Reference	Notes
1	2×Acetyl-CoA → CoA + Acetoacetyl-CoA	2.3.1.9 and 2.3.1.16	KEGG R00238
2	Acetoacetyl-CoA + NADH + H+ → (S)-3-Hydroxybutanoyl-CoA + NAD+	1.1.1.35	KEGG R01975
3	(S)-3-Hydroxybutanoyl-CoA → Crotonoyl-CoA + H2O	4.2.1.17 and 4.2.1.150	KEGG R03026
4	Crotonoyl-CoA + NADPH + H+ → Butanoyl-CoA + NADP+	1.3.1.86	KEGG R09738
5	Butanoyl-CoA + NADH + H+ → Butanal + CoA + NAD+	1.2.1.10, 1.2.1.57, and 1.2.1.87	KEGG R01172
6	Butanal + NADH + H+ → 1-Butanol + NAD+	1.1.1.-	KEGG R03544
7	NADH + NADP+ → NADPH + NAD+	1.6.1.1 and 1.6.1.3	KEGG R00112
